# Modular output circuits of the fastigial nucleus mediate diverse motor and nonmotor functions of the cerebellar vermis

**DOI:** 10.1101/2020.04.23.047100

**Authors:** Hirofumi Fujita, Takashi Kodama, Sascha du Lac

**Affiliations:** Dept. of Otolaryngology-Head and Neck Surgery, Johns Hopkins University, 720 Rutland Ave, Baltimore, MD 21205, U.S.A.; Dept. of Neuroscience, Johns Hopkins University, 720 Rutland Ave, Baltimore, MD 21205, U.S.A.; Dept. of Neurology, Johns Hopkins University, 720 Rutland Ave, Baltimore, MD 21205, U.S.A.

**Author notes:** Corresponding author Hirofumi Fujita, Department of Otolaryngology-Head and Neck Surgery, Johns Hopkins University, 720 Rutland Ave, Ross 420, Baltimore, MD 21205, U.S.A., Sascha du Lac, Department of Otolaryngology-Head and Neck Surgery, Johns Hopkins University, 720 Rutland Avenue, Ross 420 Baltimore, MD 21205, U.S.A.

## Abstract

The cerebellar vermis, long associated with axial motor control, has been implicated in a surprising range of neuropsychiatric disorders and cognitive and affective functions. Remarkably little is known, however, about the specific cell types and neural circuits responsible for these diverse functions. Here, using single-cell gene expression profiling and anatomical circuit analyses of vermis output neurons in the mouse fastigial (medial cerebellar) nucleus, we identify five major classes of glutamatergic projection neurons distinguished by gene expression, morphology, distribution, and input-output connectivity. Each fastigial cell type is connected with a specific set of Purkinje cells and inferior olive neurons and in turn innervates a distinct collection of downstream targets. Transsynaptic tracing indicates extensive disynaptic links with cognitive, affective, and motor forebrain circuits. These results indicate that diverse cerebellar vermis functions are mediated by modular synaptic connections of distinct fastigial cell types which differentially coordinate posturomotor, oromotor, positional-autonomic, orienting, and vigilance circuits.
