## Supplementary material for "Modular output circuits of the fastigial nucleus mediate diverse motor and nonmotor functions of the cerebellar vermis": Figure 2 - figure supplement 1

### Sheet: Sheet1
Gene symbol	Forward	Reverse	Probe	MGB (Minor Groove Binder)	FN-1	FN-2	FN-3	FN-4	FN-5	FN-6	FN-7	FN-8	FN-9	FN-10	FN-11	FN-12	FN-13	FN-14	FN-15	FN-16	FN-17	FN-18	FN-19	FN-20	FN-21	FN-22	FN-23	FN-24	FN-25	FN-26	FN-27	FN-28	FN-29	FN-30	FN-31	FN-32	FN-33	FN-34	FN-35	FN-36	FN-37	FN-38	FN-39	FN-40	FN-41	FN-42
Calb2	ccgctgcgatgcatgag	ggtgggcagaacctggaagt	ccttcctcttgctgcgccaccc	-	40	20.7575	40	21.4025	40	40	14.5549	11.7659	40	34.0937	11.8557	32.2039	40	40	21.0784	33.4962	33.5617	15.989	19.7973	34.1988	40	40	40	40	40	40	40	40	40	29.3419	33.6126	31.5014	23.0868	40	40	40	35.0604	14.5932	40	14.3349	40	40
Cd68	tcctcaccctggtgctcatc	actgttgagtcagtggcatggt	ctgcatcacccgcagacgacaatc	-	40	40	40	40	40	40	38.905	38.14	40	40	40	40	40	40	40	40	40	40	40	40	40	40	40	40	40	40	37.48	40	40	24.9533	40	40	40	40	16.7767	40	40	22.96	40	33.38	40	40
Gad1	tcatgttatggaaatcttgcttcag	cgagtcacagagattggtcatatactact	agccttcgctcttctctttcccccc	-	40	40	40	40	40	40	38.38	40	40	40	40	40	40	40	40	40	21.2833	40	20.3067	40	40	40	40	40	36.17	40	40	40	40	28.345	40	18.2333	40	40	40	40	40	40	40	34.9467	21.2633	40
Gad2	caactaagtcccaccctaagaaatct	tccaagaccctgtagagtcaatacc	tgtgatggcacacaaaatgcttcatctct	-	11.33	10.13	11.34	13.15	11.03	10.65	12	12.34	11.19	11.26	11.4	12.57	12.37	12.66	9.53	9.36	9.66	11.06	9.68	10.4	10.39	11.1	11.61	10.85	10.18	10.59	10.97	12.01	10.19	9.33	9.65	11.73	11.63	11.57	10.91	10.73	10.27	11.87	10.78	13.94	12.72	12.88
Gapdh	gcatggccttccgtgttc	gtagcccaagatgcccttca	tacccccaatgtgtccgtcgtgga	-	13.47	12.13	11.8533	17.0133	12.4167	12.0667	13.9767	15.1033	15.2	13.6033	15.3433	14.93	17.1133	16.82	14.7467	13.7133	12.8533	16.43	13.0233	14.7333	14.12	14.1133	16.76	15.86	13.2367	14.94	15.5433	15.6133	12.7733	13.6167	12.4867	14.7333	15.62	15.6467	15.0833	14.9533	13.6233	16.8267	14.2667	15.1567	17.43	15.1267
Kcnc1	ccaatgtgaccaagtttcataacaa	cagttctcgccttgatgaaggt	cctgcagtccagggccaccaga	-	11.9067	12.2333	11.33	12.0367	11.6467	11.87	11.91	11.9933	12.6333	12.0967	11.7367	11.8133	13.11	13.43	13.01	11.9733	12.71	13.1333	12.63	12.9233	12.96	13.4067	12.4567	12.7633	13.12	12.51	12.19	12.5767	13.13	12.2833	12.8467	13.5467	11.9	12.2	11.9433	12.2433	12.17	11.9167	12.2167	13.14	12.8967	13.04
Lys	tgcttcccgttacggttttga	aacggcccggttcgat	cattccggaaatttg	MGB	-	-	-	-	-	-	-	-	-	-	-	-	-	-	-	-	-	-	-	-	-	-	-	-	-	-	-	-	-	-	-	-	-	-	-	-	-	-	-	-	-	-
Mobp	ttcttcgaggatgggtgcat	cacacagccccatggtgaa	acttagaagcctttccccacccaggaaga	-	13.7135	12.2003	14.1538	21.99	14.2446	14.2992	16.4188	16.6722	18.6259	12.967	16.1721	15.6439	19.9401	18.765	11.7113	13.7809	12.4842	17.8149	11.3806	15.2189	14.7353	12.5804	21.0283	15.2971	12.8013	15.4247	15.082	16.5654	12.8258	13.8238	11.408	15.491	20.1825	17.315	15.9545	16.4108	13.1638	19.6992	15.4772	21.6797	17.1074	16.5238
Nefh	gcctgccctcaccaaaca	catacatcacgttcggctacaag	aagataaccctgagccttgtccccca	-	12.21	11.6233	10.2167	15.2467	10.94	11.89	14.31	14.92	13.92	12.08	13.95	14.7133	14.3733	17.67	11.3833	11.03	10.37	13.6933	9.85	11.5467	13.7033	12.5533	16.05	13.36	10.865	13.5767	15.1933	14.9033	12.5733	12.8333	11.5933	13.4567	15.4467	15.37	14.05	13.6867	12.1533	16.29	13.5533	15.1667	16.09	16.15
Nefl_2	tccatccacatccatggtaaag	cagagctgtagataggcaaagac	ccacaccaaacacaagtagtgcaagc	-	13.1667	13.3933	11.1233	17.9967	12.9333	12.8067	15.8567	19.0133	16	12.8133	16.0267	16.8833	18.1233	19.15	11.1867	11.35	10.6867	14.3933	9.88333	13.4567	12.9133	12.8967	14.9633	12.9867	11.1567	13.9767	16.15	15.0933	11.8233	13.12	11.2333	14.79	17.99	16.4467	14.89	14.22	12.5133	18.02	13.8867	17.1367	16.3233	16.0767
Nefm	aaggttgaagagcatgaggag	ctgggtgacttccttgactatg	acctttgaggagaagctggtctca	-	17.42	19.31	19.8833	18.1367	16.7567	18.2233	20.11	17.1833	17.5933	18.3767	22.9367	17.1267	19.4733	19.2933	21.1367	18.97	18.5367	18.5	20.0067	22.87	22.15	18.9933	17.24	20.2333	22.1467	21.8533	20.1333	19.3667	19.0467	19.14	40	18.48	18.99	21.1233	19.1733	20.28	17.9267	18.7167	19.07	18.5433	18.43	18.8667
Phe	ggcccaaaacgaccttaatgg	gaaaatgcagacagcactctatgc	ccggactgatcatcc	MGB	12.8033	12.5933	12.1667	20.0367	12.9367	13.7367	16.27	15.8133	17.2967	13.5233	15.7967	15.9333	20.5967	20.08	14.5433	14.07	13.41	20.12	13.2233	16.8367	15.19	14.1333	19.3833	17.4	13.6033	16.83	16.7233	18.29	13.2567	14.6767	12.96	15.41	19.06	20.87	16.6867	17.22	13.2033	29.4467	14.8267	15.6467	26.6267	15.5233
Scn4b	ggatgcccaaatgagggatt	ccagaggactaaaccatgcataaga	tattttgtcccaggttggagtccctgctc	-	14.87	13.0767	13.0667	18.4067	13.49	13.1767	16.5367	17.2	17.1767	14.4667	15.91	16.5833	18.14	18.2267	15.1733	14.0233	13.5133	17.0267	13.3233	15.4067	15.3367	15.1367	17.9067	16.2533	13.66	15.75	16.29	15.9233	14.42	13.8633	13.8867	15.17	17.3933	15.72	15.7567	15.5333	14.03	17.6833	15.6033	16.6567	18.33	16.1733
Scn8a	cagcaggtcgagaaatgtctttc	ctcaagcatttctgccatttcc	tatctccttccttacccctccactcgttcc	-	12.7533	12.9067	11.89	15.45	12.2767	11.8533	14.96	16.0867	13.2433	12.99	14.2467	14.5333	15.86	17.0833	13.03	12.6933	12.1933	14.9633	11.81	12.6	13.6667	13.03	14.5833	14.33	11.8333	13.47	15.0133	14.9533	12.7567	12.9567	13.0733	14.22	14.0933	12.8833	13.13	14.0133	12.43	15.7567	13.4067	13.97	16.7533	13.4533
Slc17a6	ttgcttgtggtagcagtgatttc	aaatacccaaaactgacaggtaaaca	tgcgctgataagaatgcacatcccaat	-	40	40	40	40	40	40	40	40	24.16	40	40	40	40	40	24.15	40	40	40	40	20.57	24.1533	22.9367	40	40	23.9567	40	26.3767	22.33	40	40	40	40	40	21.62	20.4233	40	40	40	40	30.1867	40	29.08
Slc17a7	ccgggccttgaccttagc	cctcgagccgctgaattaat	ccaaaatggctctgctcaccccg	-	40	40	40	40	40	40	40	34.97	40	40	40	40	40	40	40	40	35.61	40	31.18	40	40	40	40	40	35.64	40	40	40	40	31.195	40	40	40	40	40	40	40	40	40	40	40	40
Slc6a5	ctgtaaactgcctgcagaggaa	cagcagcccaatgatcaaaa	gcaggtgaccagctgccttacaggtg	-	40	40	40	18.24	40	23.35	17.62	19.83	14.18	35.2	15.61	20.1333	17.4867	17.0267	18.7667	24.1833	18.3933	19.2967	27.8533	17.8633	18.62	16.83	16.28	15.0067	18.2833	14.91	15.3733	40	29.415	22.7533	27.8867	21.5833	16.2933	15.3667	14.9667	17.07	22.6667	18.6567	17.7567	17.73	19.0433	17.5167
Snca	gactgggcacattggaact	tgagcctgaagcctaagaatg	aatctcctaagatctgccggctgc	-	12.8833	11.4567	10.39	40	12.13	11.5433	16.6067	31.25	40	13.1367	40	40	40	40	13.0367	15.1567	12.4933	40	11.2967	21.75	19.1933	13.9433	40	20.03	16.8467	40	40	40	12.1733	40	12.3133	40	29.3	40	40	40	12.0533	28.31	15.7367	19.8767	33.78	17.1867
Spp1	cagtcggatgtgatcgatagtca	ttactcttagggtctaggactagcttgtc	tccaaagccagcctggaacatcaga	-	13.9985	13.2192	12.4234	17.7316	13.7518	14.0133	14.9738	14.4526	16.8687	13.0453	14.2764	14.6675	18.1207	17.3826	13.5326	12.7247	12.7615	18.4208	12.0803	15.2167	14.6992	12.9427	17.0804	15.7601	12.8237	14.9846	15.2777	16.9451	13.3293	13.5824	12.3843	15.2847	16.929	18.2004	16.4348	15.6633	13.7502	18.9163	14.6633	17.5805	16.2006	16.0875
Syt2	agtgcgtgggcctcagttt	ttctgggcccaaggttttc	acccccagctttcctcagcagcc	-	40	19.42	40	22.35	40	40	17.8733	20.2033	20.07	40	31.57	35.18	40	29.5967	27.5933	25.6067	40	30.3367	40	19.5667	40	29.9333	21.8367	22.0867	18.74	40	20.0933	40	40	40	20.5633	40	18.3967	23.7233	40	40	17.77	25.0467	40	20.6567	26.8767	20.61
Thr	ccgatgccgtaaaagcaagtg	tggacatgatcgcagcaatga	ctgtcagcaatatcc	MGB	15.27	15.9833	15.7767	14.91	15.51	15.7567	16.09	15.53	16.39	15.2667	15.9067	15.7167	17.61	16.61	17.7033	16.5633	17.6767	16.83	17.0733	16.3767	16.76	16.77	17.7867	16.8867	16.0033	16.4067	16.8467	16.3867	16.22	16.0133	16.3367	17.5467	15.48	15.91	15.8733	16.36	15.48	16.4233	15.4967	18	16.58	17.9467
Trp	gcttgaagctcgacgtcattc	tttaaagcgggctatttcttgagt	cggatgctgctgctcttcgcaa	-	-	-	-	-	-	-	-	-	-	-	-	-	-	-	-	-	-	-	-	-	-	-	-	-	-	-	-	-	-	-	-	-	-	-	-	-	-	-	-	-	-	-
