## Supplementary material for "Modular output circuits of the fastigial nucleus mediate diverse motor and nonmotor functions of the cerebellar vermis": Figure 3 - figure supplement 2

### Sheet: Sheet1
Brain Region	Target Nucleus	Acronym	rFN	rDLP	vlFN	cFN	cDLP
cerebellum	medial cerebellar (fastigial) nucleus (contralateral)	FN	+	+	+	+	+
cerebellum	Cerebellar Cortex	-	+	+	+	+	+
cerebellum	lateral cerebellar (dentate) nucleus (contralateral)	DN	-	-	-	+	+
cerebellum	interposed cerebellar nucleus (contralateral)	Int	±	±	-	-	-
medulla GABAergic	Inferior Olive	IO	+	+	+	+	+
spinal cord	spinal cord	spinal cord	+		-	-	+
medulla	medullary reticular nucleus, ventral part	MdV	+	+	-	-	+
medulla	nucleur reticularis gigantocellularis	NRG	+	+	-	-	+
medulla	parasolitary nucleus	Psol	+	+	+	±	+
medulla	intermediate reticular nucleus	Irt	-	+	-	-	-
medulla	parvicellular reticular nucleus	PCRt	-	+	-	-	-
medulla	paramedian reticular nucleus	PMn	+	-	-	-	-
medulla	lateral reticular nucleus	LRt	+	-	-	-	-
medulla	lateral paragigantocellular nucleus	LPGi	+	-	-	-	-
medulla	gigantocellular reticular nucleus, alpha part	GiA	+	-	-	-	±
medulla	dorsal paragigantocellular nucleus	DPGi	-	-	-	-	+
medulla	nucleus prepositus hypoglossi	NPH	-	-	-	-	+
medulla vestibular	lateral vestibular nucleus	LVe	+	-	-	-	-
medulla vestibular	medial vestibular nucleus, magnocellular part	MVeMC	+	-	-	-	-
medulla vestibular	IVN; spinal vestibular nucleus	SpVe	+	±	+	-	±
medulla vestibular	nucleus X	X	+	±	+	-	-
medulla vestibular	nucleus Y of the vestibular complex	Y	-	-	+	-	-
medulla vestibular	medial vestibular nucleus, parvicellular part	MVePC	-	-	+	-	-
pons	pontine reticular nucleus, caudal part	PnC	+	+	-	-	+
pons	pontine reticular nucleus, oral part	PnO	-	-	-	-	+
pons	nucleus reticularis tegmenti pontis	NRTP	-	-	-	-	+
pons	facial nucleus	7N	-	+	-	-	-
pons	Koelliker-Fuse nucleus	KF	-	-	+	-	-
pons dorsal	subcoeruleus nucleus, alpha part	SubCA	+	-	±	-	-
pons dorsal	subcoeruleus nucleus, dorsal part	SubCD	+	-	-	-	-
pons dorsal	nucleus incertus	NI	-	-	-	+	-
pons dorsal	laterodorsal tegmental nucleus	LDTg	-	-	-	+	-
pons dorsal	pedunculotegmental nucleus	PTg	-	-	-	+	±
midbrain	ventrolateral periaqueductal gray	vlPAG	-	-	-	+	±
midbrain	lateral periaqueductal gray	lPAG	-	-	-	-	+
midbrain	supraoculomotor periaqueductal gray	Su3	-	-	-	-	+
midbrain	supraoculomotor cap	Su3C	-	-	-	-	+
midbrain	interstitial nucleus of Cajal	INC	-	-	-	-	+
midbrain	mesencephalic reticular formation	mRt	-	-	-	-	+
midbrain	superior colliculus	SC	-	-	-	-	+
midbrain ventral	substantia nigra, compact part	SNc	-	-	-	+	-
midbrain ventral	ventral tegmental area	VTA	-	-	-	+	-
subthalamus	zona incerta, dorsal part	ZID	-	-	-	-	+
subthalamus	zona incerta, ventral part	ZIV	-	-	-	-	+
thalamus	parafascicular thalamic nucleus	PF	-	-	-	-	+
thalamus	ventrolateral thalamic nucleus	VL	-	-	-	-	+
thalamus	ventromedial thalamic nucleus	VM	-	-	-	+	-
thalamus	centrolateral thalamic nucleus	CL	-	-	-	+	-
thalamus	mediodorsal thalamic nucleus, lateral part	MDL	-	-	-	+	-
hypothalamus	supramammillary region	SuM	-	-	-	+	-
	SPARSE
pons	pontine nucleus	Pn	-	-	-	±	±
pons dorsal	dorsomedial tegmental area	DMTg	-	-	-	±	±
pons dorsal	posterodorsal tegmental nucleus	PDTg	-	-	-	±	±
pons dorsal	ventral tegmental nucleus	VTg	-	-	-	±	±
midbrain	magnocellular nucleus of posterior commissure	MCPC	-	-	-	±	±
midbrain	nucleus of the posterior commissure	PCom	-	-	-	±	±
midbrain	anterior pretectal nucleus, dorsal part	APTD	-	-	-	±	±
midbrain	prerubral field	PR	-	-	-	±	±
midbrain	nucleus of Darkschewitsch	Dk	-	-	±	±	±
midbrain	Edinger–Westphal nucleus	EW	-	-	-	±	±
midbrain ventral	interpeduncular nucleus	IPL	-	-	-	±	±
midbrain ventral	retrorubral field	RRF	-	-	-	±	±
thalamus	paracentral thalamic nucleus	PC	-	-	-	±	±
thalamus	submedius thalamic nucleus	Sub	-	-	-	±	±
thalamus	posterior thalamic nuclear group/suprageniculate	Po/SuG	-	-	-	±	±
thalamus	reuniens thalamic nucleus	Re	-	-	-	±	±
hypothalamus	lateral hypothalamic area	LH	-	-	-	±	±

### Sheet: Sheet2
region	acronym (Paxinos)	E1	E1 DLP	E2	E3	E4
anterior pretectal nucleus, dorsal part	APTD	-	-	†	-	†
centrolateral thalamic nucleus	CL	-	-	-	-	+
Cerebellar Cortex	-	+	+	+	+	+
DN; lateral cerebellar (dentate) nucleus	Lat	-	-	†	-	†
dorsal paragigantocellular nucleus	DPGi	-	-	+	-	-
dorsomedial tegmental area	DMTg	-	-	†	-	†
facial nucleus	7N	-	+	-	-	-
FN; medial cerebellar (fastigial) nucleus	Med	+	+	+	+	+
gigantocellular reticular nucleus	Gi	+	+	+	-	-
gigantocellular reticular nucleus, alpha part	GiA	+	-	±	-	-
intermediate reticular nucleus	Irt	-	+	-	-	-
interposed cerebellar nucleu, anterior part	IntA	+	-	-	-	-
interstitial nucleus of Cajal	InC	-	-	+	-	-
IVN; spinal vestibular nucleus	SpVe	+	±	±	+	-
Koelliker-Fuse nucleus	KF	?	-	?	+	?
lateral hypothalamic area	LH	-	-	-	-	?
lateral parabrachial nucleus, external part	LPBE	?	-	?	-	?
lateral parabrachial nucleus, internal part	LPBI	-	-	?	±	?
lateral paragigantocellular nucleus	LPGi	+	-	-	-	-
lateral periaqueductal gray	LPAG	-	-	+	-	-
lateral reticular nucleus	LRt	+	-	-	-	-
lateral vestibular nucleus	LVe	+	-	-	?	-
laterodorsal tegmental nucleus	LDTg	-	-	-	-	+
magnocellular nucleus of posterior commissure	MCPC	-	-	†	-	†
medial vestibular nucleus, magnocellular part	MVeMC	+	-	-	-	-
medial vestibular nucleus, parvicellular part	MVePC	-	-	-	+	-
mediodorsal thalamic nucleus, lateral part	MDL	-	-	-	-	+
medullary reticular nucleus, ventral part	MdV	+	+	+	-	-
mesencephalic reticular formation	mRt	-	-	+	-	-
NI; central gray, alpha part/central gray, nucleus O	CGA/CGO	-	-	-	-	+
NPH; prepositus nucleus	Pr	-	-	+	-	-
NRTP; reticulotegmental nucleus of the pons	RtTg	-	-	+	-	-
nucleus of Darkschewitsch	Dk	-	-	†	±	†
nucleus of the posterior commissure	PCom	-	-	†	-	†
nucleus X	X	+	±	-	+	-
nucleus Y of the vestibular complex	Y	-	-	-	+	-
paracentral thalamic nucleus	PC	-	-	†	-	†
parafascicular thalamic nucleus	PaF	-	-	+	-	-
paramedian reticular nucleus	PMn	+	-	?	-	-
parasolitary nucleus	Psol	+	?	+	+	+
parvicellular reticular nucleus	PCRt	-	+	-	-	-
pedunculotegmental nucleus	PTg	-	-	†	-	†
pontine nucleus	Pn	-	-	†	-	†
pontine reticular nucleus, caudal part	PnC	+	+	+	-	-
pontine reticular nucleus, oral part	PnO	-	-	+	-	-
posterior hypothalamic nucleus	PH	-	-	-	-	+
posterior thalamic nuclear group/suprageniculate	Po/SuG	-	-	†	-	†
posterodorsal tegmental nucleus	PDTg	-	-	†	-	†
prerubral field	PR	-	-	†	-	†
retrorubral field	RRF	-	-	†	-	†
reuniens thalamic nucleus	Re	-	-	†	-	†
spinal cord	spinal cord	+	?	+	-	-
subcoeruleus nucleus, alpha part	SubCA	+	-	-	±	-
subcoeruleus nucleus, dorsal part	SubCD	+	-	-	-	-
submedius thalamic nucleus	Sub	-	-	†	-	†
substantia nigra, compact part	SNc	-	-	?	-	+
superior colliculus	SC	-	-	+	-	-
supraoculomotor cap	Su3C	-	-	+	-	-
supraoculomotor periaqueductal gray	Su3	-	-	+	-	-
ventral tegmental area	VTA	-	-	-	-	+
ventral tegmental nucleus	VTg	-	-	†	-	†
ventrolateral periaqueductal gray	VLPAG	-	-	+	-	†
ventrolateral thalamic nucleus	VL	-	-	+	-	-
ventromedial thalamic nucleus	VM	-	-	-	-	+
zona incerta, dorsal part	ZID	-	-	+	-	?
zona incerta, ventral part	ZIV	-	-	+	-	?
